# The western redcedar genome reveals low genetic diversity in a self-compatible conifer

**DOI:** 10.1101/2022.08.26.505492

**Authors:** Tal J. Shalev, Omnia Gamal El-Dien, Macaire M.S. Yuen, Shu Shengqiang, Shaun D. Jackman, René L. Warren, Lauren Coombe, Lise van der Merwe, Ada Stewart, Lori B. Boston, Christopher Plott, Jerry Jenkins, Guifen He, Juying Yan, Mi Yan, Jie Guo, Jesse W. Breinholt, Leandro G. Neves, Jane Grimwood, Loren H. Rieseberg, Jeremy Schmutz, Inanc Birol, Matias Kirst, Alvin D. Yanchuk, Carol Ritland, John H. Russell, Joerg Bohlmann

## Abstract

We assembled the 9.8 Gbp genome of western redcedar (WRC, *Thuja plicata*), an ecologically and economically important conifer species of the Cupressaceae. The genome assembly, derived from a uniquely inbred tree produced through five generations of self-fertilization (selfing), was determined to be 86% complete by BUSCO analysis – one of the most complete genome assemblies for a conifer. Population genomic analysis revealed WRC to be one of the most genetically depauperate wild plant species, with an effective population size of approximately 300 and no significant genetic differentiation across its geographic range. Nucleotide diversity, π, is low for a continuous tree species, with many loci exhibiting zero diversity, and the ratio of π at zero-to four-fold degenerate sites is relatively high (∼ 0.33), suggestive of weak purifying selection. Using an array of genetic lines derived from up to five generations of selfing, we explored the relationship between genetic diversity and mating system. While overall heterozygosity was found to decline faster than expected during selfing, heterozygosity persisted at many loci, and nearly 100 loci were found to deviate from expectations of genetic drift, suggestive of associative overdominance. Non-reference alleles at such loci often harbor deleterious mutations and are rare in natural populations, implying that balanced polymorphisms are maintained by linkage to dominant beneficial alleles. This may account for how WRC remains responsive to natural and artificial selection, despite low genetic diversity.
