## Supplementary material for "The western redcedar genome reveals low genetic diversity in a self-compatible conifer": Dataset S10

Gene	SNP	Scaffold	Allele	Feature	Feature_type	Consequence	cDNA_position	CDS_position	Protein_position	Amino_acids	Codons	Existing_variation	Annotation_accession	Annotation_source	Annotation
Thupl.29136377s0001	29136377_1941	29136377	A	Thupl.29136377s0001.1.v3.1	Transcript	synonymous_variant	463	249	83	A	gcG/gcT	NA	1.13.11.58	EC	Linoleate 9S-lipoxygenase
Thupl.29174845s0001	29174845_4713	29174845	T	Thupl.29174845s0001.1.v3.1	Transcript	upstream_gene_variant	NA	NA	NA	NA	NA	NA	PTHR43670	PANTHER
Thupl.29174845s0001	29174845_4713	29174845	T	Thupl.29174845s0001.1.v3.1	Transcript	upstream_gene_variant	NA	NA	NA	NA	NA	NA	PF00011	PFAM	Hsp20/alpha crystallin family
Thupl.29359568s0002	29359568_186542	29359568	T	Thupl.29359568s0002.1.v3.1	Transcript	missense_variant	444	424	142	G/W	Ggg/Tgg	NA	PTHR15852:SF29	PANTHER
Thupl.29359568s0002	29359568_186542	29359568	T	Thupl.29359568s0002.1.v3.1	Transcript	missense_variant	444	424	142	G/W	Ggg/Tgg	NA	PTHR15852	PANTHER	FAMILY NOT NAMED
Thupl.29363519s0001	29363519_55273	29363519	G	Thupl.29363519s0001.1.v3.1	Transcript	missense_variant	668	491	164	V/A	gTa/gCa	NA	GO:0010112	GO	regulation of systemic acquired resistance
Thupl.29363519s0001	29363519_55273	29363519	G	Thupl.29363519s0001.1.v3.1	Transcript	missense_variant	668	491	164	V/A	gTa/gCa	NA	PF15699	PFAM
Thupl.29363519s0001	29363519_55273	29363519	G	Thupl.29363519s0001.1.v3.1	Transcript	missense_variant	668	491	164	V/A	gTa/gCa	NA	PTHR33669	PANTHER
Thupl.29377099s0001	29377099_105103	29377099	A	Thupl.29377099s0001.1.v3.1	Transcript	upstream_gene_variant	NA	NA	NA	NA	NA	NA	PTHR35479	PANTHER
Thupl.29377099s0001	29377099_105103	29377099	A	Thupl.29377099s0001.1.v3.1	Transcript	upstream_gene_variant	NA	NA	NA	NA	NA	NA	1.6.5.3	EC	NADH:ubiquinone reductase (H(+)-translocating)
Thupl.29377132s0006	29377132_5128033	29377132	A	Thupl.29377132s0006.1.v3.1	Transcript	intron_variant	NA	NA	NA	NA	NA	NA	PTHR13734:SF52	PANTHER
Thupl.29377132s0006	29377132_5128033	29377132	A	Thupl.29377132s0006.1.v3.1	Transcript	intron_variant	NA	NA	NA	NA	NA	NA	PTHR13734	PANTHER	TRNA-NUCLEOTIDYLTRANSFERASE/POLY(A) POLYMERASE FAMILY MEMBER
Thupl.29377194s0003	29377194_150961	29377194	A	Thupl.29377194s0003.1.v3.1	Transcript	intron_variant	NA	NA	NA	NA	NA	NA	PTHR36382	PANTHER
Thupl.29377356s0014	29377356_2392275	29377356	T	Thupl.29377356s0014.1.v3.1	Transcript	3_prime_UTR_variant	1815	NA	NA	NA	NA	NA	NA	NA	NA
Thupl.29377547s0005	29377547_1896280	29377547	T	Thupl.29377547s0005.1.v3.1	Transcript	missense_variant	343	59	20	I/N	aTt/aAt	NA	K17662	KEGGORTH
Thupl.29377547s0005	29377547_1896280	29377547	T	Thupl.29377547s0005.1.v3.1	Transcript	missense_variant	343	59	20	I/N	aTt/aAt	NA	PTHR12184	PANTHER	BASIC FGF-REPRESSED ZIC BINDING PROTEIN HOMOLOG (ZIC3-BINDING PROTEIN)
Thupl.29377547s0005	29377547_1896280	29377547	T	Thupl.29377547s0005.1.v3.1	Transcript	missense_variant	343	59	20	I/N	aTt/aAt	NA	PF03981	PFAM	Ubiquinol-cytochrome C chaperone
Thupl.29377547s0005	29377547_1896280	29377547	T	Thupl.29377547s0005.1.v3.1	Transcript	missense_variant	343	59	20	I/N	aTt/aAt	NA	PTHR12184:SF1	PANTHER	ZIC3 BINDING PROTEIN-RELATED
Thupl.29377547s0005	29377547_1896280	29377547	T	Thupl.29377547s0005.1.v3.1	Transcript	missense_variant	343	59	20	I/N	aTt/aAt	NA	KOG2873	KOG	Ubiquinol cytochrome c reductase assembly protein CBP3
Thupl.29377600s0003	29377600_1072327	29377600	T	Thupl.29377600s0003.1.v3.1	Transcript	5_prime_UTR_variant	271	NA	NA	NA	NA	NA	K17623	KEGGORTH
Thupl.29377600s0003	29377600_1072327	29377600	T	Thupl.29377600s0003.1.v3.1	Transcript	5_prime_UTR_variant	271	NA	NA	NA	NA	NA	KOG2914	KOG	Predicted haloacid-halidohydrolase and related hydrolases
Thupl.29377600s0003	29377600_1072327	29377600	T	Thupl.29377600s0003.1.v3.1	Transcript	5_prime_UTR_variant	271	NA	NA	NA	NA	NA	PTHR18901:SF38	PANTHER
Thupl.29377600s0003	29377600_1072327	29377600	T	Thupl.29377600s0003.1.v3.1	Transcript	5_prime_UTR_variant	271	NA	NA	NA	NA	NA	PF13419	PFAM	Haloacid dehalogenase-like hydrolase
Thupl.29377600s0003	29377600_1072327	29377600	T	Thupl.29377600s0003.1.v3.1	Transcript	5_prime_UTR_variant	271	NA	NA	NA	NA	NA	3.1.3.21	EC	Glycerol-1-phosphatase
Thupl.29377600s0003	29377600_1072327	29377600	T	Thupl.29377600s0003.1.v3.1	Transcript	5_prime_UTR_variant	271	NA	NA	NA	NA	NA	PTHR18901	PANTHER	2-DEOXYGLUCOSE-6-PHOSPHATE PHOSPHATASE 2
Thupl.29377795s0008	29377795_1853607	29377795	T	Thupl.29377795s0008.1.v3.1	Transcript	upstream_gene_variant	NA	NA	NA	NA	NA	NA	GO:0005525	GO	GTP binding
Thupl.29377795s0008	29377795_1853607	29377795	T	Thupl.29377795s0008.1.v3.1	Transcript	upstream_gene_variant	NA	NA	NA	NA	NA	NA	K07955	KEGGORTH	ADP-ribosylation factor-like 8A
Thupl.29377795s0008	29377795_1853607	29377795	T	Thupl.29377795s0008.1.v3.1	Transcript	upstream_gene_variant	NA	NA	NA	NA	NA	NA	PTHR11711:SF293	PANTHER
Thupl.29377795s0008	29377795_1853607	29377795	T	Thupl.29377795s0008.1.v3.1	Transcript	upstream_gene_variant	NA	NA	NA	NA	NA	NA	PF00025	PFAM	ADP-ribosylation factor family
Thupl.29377795s0008	29377795_1853607	29377795	T	Thupl.29377795s0008.1.v3.1	Transcript	upstream_gene_variant	NA	NA	NA	NA	NA	NA	PTHR11711	PANTHER	ADP RIBOSYLATION FACTOR-RELATED
Thupl.29377795s0008	29377795_1853607	29377795	T	Thupl.29377795s0008.1.v3.1	Transcript	upstream_gene_variant	NA	NA	NA	NA	NA	NA	KOG0075	KOG	GTP-binding ADP-ribosylation factor-like protein
Thupl.29377880s0020	29377880_5746482	29377880	C	Thupl.29377880s0020.1.v3.1	Transcript	intron_variant	NA	NA	NA	NA	NA	NA	PTHR33646	PANTHER
Thupl.29378458s0005	29378458_500697	29378458	T	Thupl.29378458s0005.1.v3.1	Transcript	missense_variant	966	947	316	V/E	gTa/gAa	NA	3.4.14.10	EC	Tripeptidyl-peptidase II
Thupl.29378458s0005	29378458_500697	29378458	T	Thupl.29378458s0005.1.v3.1	Transcript	missense_variant	966	947	316	V/E	gTa/gAa	NA	SignalP-noTM	SIGNALP
Thupl.29378458s0005	29378458_500697	29378458	T	Thupl.29378458s0005.1.v3.1	Transcript	missense_variant	966	947	316	V/E	gTa/gAa	NA	PTHR10795	PANTHER	PROPROTEIN CONVERTASE SUBTILISIN/KEXIN
Thupl.29378458s0005	29378458_500697	29378458	T	Thupl.29378458s0005.1.v3.1	Transcript	missense_variant	966	947	316	V/E	gTa/gAa	NA	PF05922	PFAM	Peptidase inhibitor I9
Thupl.29378458s0005	29378458_500697	29378458	T	Thupl.29378458s0005.1.v3.1	Transcript	missense_variant	966	947	316	V/E	gTa/gAa	NA	GO:0004252	GO	serine-type endopeptidase activity
Thupl.29378458s0005	29378458_500697	29378458	T	Thupl.29378458s0005.1.v3.1	Transcript	missense_variant	966	947	316	V/E	gTa/gAa	NA	PF00082	PFAM	Subtilase family
Thupl.29378458s0005	29378458_500697	29378458	T	Thupl.29378458s0005.1.v3.1	Transcript	missense_variant	966	947	316	V/E	gTa/gAa	NA	PTHR10795:SF468	PANTHER
Thupl.29378458s0005	29378458_500697	29378458	T	Thupl.29378458s0005.1.v3.1	Transcript	missense_variant	966	947	316	V/E	gTa/gAa	NA	GO:0006508	GO	proteolysis
Thupl.29378491s0007	29378491_409435	29378491	T	Thupl.29378491s0007.1.v3.1	Transcript	missense_variant	1374	1238	413	R/H	cGt/cAt	NA	PTHR11538:SF54	PANTHER
Thupl.29378491s0007	29378491_409435	29378491	T	Thupl.29378491s0007.1.v3.1	Transcript	missense_variant	1374	1238	413	R/H	cGt/cAt	NA	PTHR11538	PANTHER	PHENYLALANYL-TRNA SYNTHETASE
Thupl.29378491s0007	29378491_409435	29378491	T	Thupl.29378491s0007.1.v3.1	Transcript	missense_variant	1374	1238	413	R/H	cGt/cAt	NA	PF10354	PFAM	Domain of unknown function (DUF2431)
Thupl.29378491s0007	29378491_409435	29378491	T	Thupl.29378491s0007.1.v3.1	Transcript	missense_variant	1374	1238	413	R/H	cGt/cAt	NA	KOG4174	KOG	Uncharacterized conserved protein
Thupl.29378491s0007	29378491_409435	29378491	T	Thupl.29378491s0007.1.v3.1	Transcript	missense_variant	1374	1238	413	R/H	cGt/cAt	NA	K19307	KEGGORTH
Thupl.29378840s0005	29378840_1500226	29378840	T	Thupl.29378840s0005.1.v3.1	Transcript	missense_variant	74	74	25	G/D	gGt/gAt	NA	PTHR13077	PANTHER	FAMILY NOT NAMED
Thupl.29378840s0005	29378840_1500226	29378840	T	Thupl.29378840s0005.1.v3.1	Transcript	missense_variant	74	74	25	G/D	gGt/gAt	NA	PF08806	PFAM	Sep15/SelM redox domain
Thupl.29378840s0005	29378840_1500226	29378840	T	Thupl.29378840s0005.1.v3.1	Transcript	missense_variant	74	74	25	G/D	gGt/gAt	NA	KOG3384	KOG	Selenoprotein
Thupl.29378840s0005	29378840_1500226	29378840	T	Thupl.29378840s0005.1.v3.1	Transcript	missense_variant	74	74	25	G/D	gGt/gAt	NA	SignalP-noTM	SIGNALP
Thupl.29378840s0005	29378840_1500226	29378840	T	Thupl.29378840s0005.1.v3.1	Transcript	missense_variant	74	74	25	G/D	gGt/gAt	NA	PTHR13077:SF10	PANTHER
Thupl.29378876s0011	29378876_3289204	29378876	C	Thupl.29378876s0011.1.v3.1	Transcript	downstream_gene_variant	NA	NA	NA	NA	NA	NA	PF00320	PFAM	GATA zinc finger
Thupl.29378876s0011	29378876_3289204	29378876	C	Thupl.29378876s0011.1.v3.1	Transcript	downstream_gene_variant	NA	NA	NA	NA	NA	NA	GO:0006355	GO	regulation of transcription, DNA-dependent
Thupl.29378876s0011	29378876_3289204	29378876	C	Thupl.29378876s0011.1.v3.1	Transcript	downstream_gene_variant	NA	NA	NA	NA	NA	NA	GO:0003700	GO	sequence-specific DNA binding transcription factor activity
Thupl.29378876s0011	29378876_3289204	29378876	C	Thupl.29378876s0011.1.v3.1	Transcript	downstream_gene_variant	NA	NA	NA	NA	NA	NA	GO:0043565	GO	sequence-specific DNA binding
Thupl.29378876s0011	29378876_3289204	29378876	C	Thupl.29378876s0011.1.v3.1	Transcript	downstream_gene_variant	NA	NA	NA	NA	NA	NA	PTHR10071:SF163	PANTHER
Thupl.29378876s0011	29378876_3289204	29378876	C	Thupl.29378876s0011.1.v3.1	Transcript	downstream_gene_variant	NA	NA	NA	NA	NA	NA	PTHR10071	PANTHER	TRANSCRIPTION FACTOR GATA (GATA BINDING FACTOR)
Thupl.29378876s0011	29378876_3289204	29378876	C	Thupl.29378876s0011.1.v3.1	Transcript	downstream_gene_variant	NA	NA	NA	NA	NA	NA	GO:0008270	GO	zinc ion binding
Thupl.29378876s0011	29378876_3289197	29378876	A	Thupl.29378876s0011.1.v3.1	Transcript	downstream_gene_variant	NA	NA	NA	NA	NA	NA	PF00320	PFAM	GATA zinc finger
Thupl.29378876s0011	29378876_3289197	29378876	A	Thupl.29378876s0011.1.v3.1	Transcript	downstream_gene_variant	NA	NA	NA	NA	NA	NA	GO:0006355	GO	regulation of transcription, DNA-dependent
Thupl.29378876s0011	29378876_3289197	29378876	A	Thupl.29378876s0011.1.v3.1	Transcript	downstream_gene_variant	NA	NA	NA	NA	NA	NA	GO:0003700	GO	sequence-specific DNA binding transcription factor activity
Thupl.29378876s0011	29378876_3289197	29378876	A	Thupl.29378876s0011.1.v3.1	Transcript	downstream_gene_variant	NA	NA	NA	NA	NA	NA	GO:0043565	GO	sequence-specific DNA binding
Thupl.29378876s0011	29378876_3289197	29378876	A	Thupl.29378876s0011.1.v3.1	Transcript	downstream_gene_variant	NA	NA	NA	NA	NA	NA	PTHR10071:SF163	PANTHER
Thupl.29378876s0011	29378876_3289197	29378876	A	Thupl.29378876s0011.1.v3.1	Transcript	downstream_gene_variant	NA	NA	NA	NA	NA	NA	PTHR10071	PANTHER	TRANSCRIPTION FACTOR GATA (GATA BINDING FACTOR)
Thupl.29378876s0011	29378876_3289197	29378876	A	Thupl.29378876s0011.1.v3.1	Transcript	downstream_gene_variant	NA	NA	NA	NA	NA	NA	GO:0008270	GO	zinc ion binding
Thupl.29380109s0002	29380109_1544310	29380109	C	Thupl.29380109s0002.1.v3.1	Transcript	splice_region_variant	NA	NA	NA	NA	NA	NA	NA	NA	NA
Thupl.29380136s0001	29380136_15246	29380136	T	Thupl.29380136s0001.1.v3.1	Transcript	synonymous_variant	512	468	156	P	ccG/ccT	NA	K18368	KEGGORTH
Thupl.29380136s0001	29380136_15246	29380136	T	Thupl.29380136s0001.1.v3.1	Transcript	synonymous_variant	512	468	156	P	ccG/ccT	NA	2.3.1.22	EC	2-acylglycerol O-acyltransferase
Thupl.29380136s0001	29380136_15246	29380136	T	Thupl.29380136s0001.1.v3.1	Transcript	synonymous_variant	512	468	156	P	ccG/ccT	NA	PF12146	PFAM	Putative lysophospholipase
Thupl.29380136s0001	29380136_15246	29380136	T	Thupl.29380136s0001.1.v3.1	Transcript	synonymous_variant	512	468	156	P	ccG/ccT	NA	PTHR11614	PANTHER	PHOSPHOLIPASE-RELATED
Thupl.29380136s0001	29380136_15246	29380136	T	Thupl.29380136s0001.1.v3.1	Transcript	synonymous_variant	512	468	156	P	ccG/ccT	NA	PTHR11614:SF90	PANTHER
Thupl.29380136s0001	29380136_15246	29380136	T	Thupl.29380136s0001.1.v3.1	Transcript	synonymous_variant	512	468	156	P	ccG/ccT	NA	KOG1455	KOG	Lysophospholipase
Thupl.29380212s0010	29380212_3536094	29380212	C	Thupl.29380212s0010.1.v3.1	Transcript	missense_variant	3560	3250	1084	D/H	Gac/Cac	NA	GO:0005515	GO	protein binding
Thupl.29380212s0010	29380212_3536094	29380212	C	Thupl.29380212s0010.1.v3.1	Transcript	missense_variant	3560	3250	1084	D/H	Gac/Cac	NA	PF00931	PFAM	NB-ARC domain
Thupl.29380212s0010	29380212_3536094	29380212	C	Thupl.29380212s0010.1.v3.1	Transcript	missense_variant	3560	3250	1084	D/H	Gac/Cac	NA	PF01582	PFAM	TIR domain
Thupl.29380212s0010	29380212_3536094	29380212	C	Thupl.29380212s0010.1.v3.1	Transcript	missense_variant	3560	3250	1084	D/H	Gac/Cac	NA	GO:0043531	GO	ADP binding
Thupl.29380212s0010	29380212_3536094	29380212	C	Thupl.29380212s0010.1.v3.1	Transcript	missense_variant	3560	3250	1084	D/H	Gac/Cac	NA	GO:0007165	GO	signal transduction
Thupl.29380212s0010	29380212_3536094	29380212	C	Thupl.29380212s0010.1.v3.1	Transcript	missense_variant	3560	3250	1084	D/H	Gac/Cac	NA	PTHR11017	PANTHER	LEUCINE-RICH REPEAT-CONTAINING PROTEIN
Thupl.29380212s0010	29380212_3536094	29380212	C	Thupl.29380212s0010.1.v3.1	Transcript	missense_variant	3560	3250	1084	D/H	Gac/Cac	NA	KOG4658	KOG	Apoptotic ATPase
Thupl.29380212s0010	29380212_3536094	29380212	C	Thupl.29380212s0010.1.v3.1	Transcript	missense_variant	3560	3250	1084	D/H	Gac/Cac	NA	PF00560	PFAM	Leucine Rich Repeat
Thupl.29380348s0004	29380348_346761	29380348	G	Thupl.29380348s0004.1.v3.1	Transcript	intron_variant	NA	NA	NA	NA	NA	NA	PTHR38226	PANTHER
Thupl.29380348s0004	29380348_346759	29380348	G	Thupl.29380348s0004.1.v3.1	Transcript	intron_variant	NA	NA	NA	NA	NA	NA	PTHR38226	PANTHER
Thupl.29380433s0001	29380433_363491	29380433	G	Thupl.29380433s0001.1.v3.1	Transcript	5_prime_UTR_variant	849	NA	NA	NA	NA	NA	KOG2922	KOG	Uncharacterized conserved protein
Thupl.29380433s0001	29380433_363491	29380433	G	Thupl.29380433s0001.1.v3.1	Transcript	5_prime_UTR_variant	849	NA	NA	NA	NA	NA	PTHR12570:SF48	PANTHER
Thupl.29380433s0001	29380433_363491	29380433	G	Thupl.29380433s0001.1.v3.1	Transcript	5_prime_UTR_variant	849	NA	NA	NA	NA	NA	GO:0016021	GO	integral to membrane
Thupl.29380433s0001	29380433_363491	29380433	G	Thupl.29380433s0001.1.v3.1	Transcript	5_prime_UTR_variant	849	NA	NA	NA	NA	NA	PF05653	PFAM	Magnesium transporter NIPA
Thupl.29380433s0001	29380433_363491	29380433	G	Thupl.29380433s0001.1.v3.1	Transcript	5_prime_UTR_variant	849	NA	NA	NA	NA	NA	GO:0015693	GO	magnesium ion transport
Thupl.29380433s0001	29380433_363491	29380433	G	Thupl.29380433s0001.1.v3.1	Transcript	5_prime_UTR_variant	849	NA	NA	NA	NA	NA	PTHR12570	PANTHER	UNCHARACTERIZED
Thupl.29380433s0001	29380433_363491	29380433	G	Thupl.29380433s0001.1.v3.1	Transcript	5_prime_UTR_variant	849	NA	NA	NA	NA	NA	GO:0015095	GO	magnesium ion transmembrane transporter activity
Thupl.29380441s0008	29380441_819644	29380441	A	Thupl.29380441s0008.1.v3.1	Transcript	5_prime_UTR_variant	80	NA	NA	NA	NA	NA	PTHR10209:SF98	PANTHER
Thupl.29380441s0008	29380441_819644	29380441	A	Thupl.29380441s0008.1.v3.1	Transcript	5_prime_UTR_variant	80	NA	NA	NA	NA	NA	KOG0143	KOG	Iron/ascorbate family oxidoreductases
Thupl.29380441s0008	29380441_819644	29380441	A	Thupl.29380441s0008.1.v3.1	Transcript	5_prime_UTR_variant	80	NA	NA	NA	NA	NA	GO:0055114	GO	oxidation-reduction process
Thupl.29380441s0008	29380441_819644	29380441	A	Thupl.29380441s0008.1.v3.1	Transcript	5_prime_UTR_variant	80	NA	NA	NA	NA	NA	PF14226	PFAM	non-haem dioxygenase in morphine synthesis N-terminal
Thupl.29380441s0008	29380441_819644	29380441	A	Thupl.29380441s0008.1.v3.1	Transcript	5_prime_UTR_variant	80	NA	NA	NA	NA	NA	PF03171	PFAM	2OG-Fe(II) oxygenase superfamily
Thupl.29380441s0008	29380441_819644	29380441	A	Thupl.29380441s0008.1.v3.1	Transcript	5_prime_UTR_variant	80	NA	NA	NA	NA	NA	GO:0016491	GO	oxidoreductase activity
Thupl.29380441s0008	29380441_819644	29380441	A	Thupl.29380441s0008.1.v3.1	Transcript	5_prime_UTR_variant	80	NA	NA	NA	NA	NA	PTHR10209	PANTHER	OXIDOREDUCTASE, 2OG-FE(II) OXYGENASE FAMILY PROTEIN
Thupl.29380441s0008	29380441_819686	29380441	G	Thupl.29380441s0008.1.v3.1	Transcript	5_prime_UTR_variant	122	NA	NA	NA	NA	NA	PTHR10209:SF98	PANTHER
Thupl.29380441s0008	29380441_819686	29380441	G	Thupl.29380441s0008.1.v3.1	Transcript	5_prime_UTR_variant	122	NA	NA	NA	NA	NA	KOG0143	KOG	Iron/ascorbate family oxidoreductases
Thupl.29380441s0008	29380441_819686	29380441	G	Thupl.29380441s0008.1.v3.1	Transcript	5_prime_UTR_variant	122	NA	NA	NA	NA	NA	GO:0055114	GO	oxidation-reduction process
Thupl.29380441s0008	29380441_819686	29380441	G	Thupl.29380441s0008.1.v3.1	Transcript	5_prime_UTR_variant	122	NA	NA	NA	NA	NA	PF14226	PFAM	non-haem dioxygenase in morphine synthesis N-terminal
Thupl.29380441s0008	29380441_819686	29380441	G	Thupl.29380441s0008.1.v3.1	Transcript	5_prime_UTR_variant	122	NA	NA	NA	NA	NA	PF03171	PFAM	2OG-Fe(II) oxygenase superfamily
Thupl.29380441s0008	29380441_819686	29380441	G	Thupl.29380441s0008.1.v3.1	Transcript	5_prime_UTR_variant	122	NA	NA	NA	NA	NA	GO:0016491	GO	oxidoreductase activity
Thupl.29380441s0008	29380441_819686	29380441	G	Thupl.29380441s0008.1.v3.1	Transcript	5_prime_UTR_variant	122	NA	NA	NA	NA	NA	PTHR10209	PANTHER	OXIDOREDUCTASE, 2OG-FE(II) OXYGENASE FAMILY PROTEIN
Thupl.29380441s0008	29380441_819645	29380441	C	Thupl.29380441s0008.1.v3.1	Transcript	5_prime_UTR_variant	81	NA	NA	NA	NA	NA	PTHR10209:SF98	PANTHER
Thupl.29380441s0008	29380441_819645	29380441	C	Thupl.29380441s0008.1.v3.1	Transcript	5_prime_UTR_variant	81	NA	NA	NA	NA	NA	KOG0143	KOG	Iron/ascorbate family oxidoreductases
Thupl.29380441s0008	29380441_819645	29380441	C	Thupl.29380441s0008.1.v3.1	Transcript	5_prime_UTR_variant	81	NA	NA	NA	NA	NA	GO:0055114	GO	oxidation-reduction process
Thupl.29380441s0008	29380441_819645	29380441	C	Thupl.29380441s0008.1.v3.1	Transcript	5_prime_UTR_variant	81	NA	NA	NA	NA	NA	PF14226	PFAM	non-haem dioxygenase in morphine synthesis N-terminal
Thupl.29380441s0008	29380441_819645	29380441	C	Thupl.29380441s0008.1.v3.1	Transcript	5_prime_UTR_variant	81	NA	NA	NA	NA	NA	PF03171	PFAM	2OG-Fe(II) oxygenase superfamily
Thupl.29380441s0008	29380441_819645	29380441	C	Thupl.29380441s0008.1.v3.1	Transcript	5_prime_UTR_variant	81	NA	NA	NA	NA	NA	GO:0016491	GO	oxidoreductase activity
Thupl.29380441s0008	29380441_819645	29380441	C	Thupl.29380441s0008.1.v3.1	Transcript	5_prime_UTR_variant	81	NA	NA	NA	NA	NA	PTHR10209	PANTHER	OXIDOREDUCTASE, 2OG-FE(II) OXYGENASE FAMILY PROTEIN
Thupl.29380477s0009	29380477_1176363	29380477	C	Thupl.29380477s0009.1.v3.1	Transcript	synonymous_variant	120	120	40	T	acA/acG	NA	PTHR31791	PANTHER	FAMILY NOT NAMED
Thupl.29380477s0009	29380477_1176363	29380477	C	Thupl.29380477s0009.1.v3.1	Transcript	synonymous_variant	120	120	40	T	acA/acG	NA	PF07899	PFAM	Frigida-like protein
Thupl.29380824s0015	29380824_2911344	29380824	A	Thupl.29380824s0015.1.v3.1	Transcript	3_prime_UTR_variant	4137	NA	NA	NA	NA	NA	PTHR12663	PANTHER	ANDROGEN INDUCED INHIBITOR OF PROLIFERATION (AS3) / PDS5-RELATED
Thupl.29380929s0006	29380929_786957	29380929	G	Thupl.29380929s0006.1.v3.1	Transcript	missense_variant	134	134	45	N/S	aAt/aGt	NA	NA	NA	NA
Thupl.29381082s0029	29381082_3694288	29381082	A	Thupl.29381082s0029.1.v3.1	Transcript	upstream_gene_variant	NA	NA	NA	NA	NA	NA	PF01764	PFAM	Lipase (class 3)
Thupl.29381082s0029	29381082_3694288	29381082	A	Thupl.29381082s0029.1.v3.1	Transcript	upstream_gene_variant	NA	NA	NA	NA	NA	NA	PTHR31479	PANTHER	FAMILY NOT NAMED
Thupl.29381082s0029	29381082_3694288	29381082	A	Thupl.29381082s0029.1.v3.1	Transcript	upstream_gene_variant	NA	NA	NA	NA	NA	NA	GO:0006629	GO	lipid metabolic process
Thupl.29381428s0003	29381428_309037	29381428	G	Thupl.29381428s0003.1.v3.1	Transcript	missense_variant	473	413	138	L/P	cTt/cCt	NA	PTHR24106:SF257	PANTHER
Thupl.29381428s0003	29381428_309037	29381428	G	Thupl.29381428s0003.1.v3.1	Transcript	missense_variant	473	413	138	L/P	cTt/cCt	NA	PTHR24106	PANTHER	FAMILY NOT NAMED
Thupl.29381491s0003	29381491_2228995	29381491	A	Thupl.29381491s0003.1.v3.1	Transcript	upstream_gene_variant	NA	NA	NA	NA	NA	NA	GO:0055085	GO	transmembrane transport
Thupl.29381491s0003	29381491_2228995	29381491	A	Thupl.29381491s0003.1.v3.1	Transcript	upstream_gene_variant	NA	NA	NA	NA	NA	NA	PTHR23505:SF44	PANTHER
Thupl.29381491s0003	29381491_2228995	29381491	A	Thupl.29381491s0003.1.v3.1	Transcript	upstream_gene_variant	NA	NA	NA	NA	NA	NA	PF07690	PFAM	Major Facilitator Superfamily
Thupl.29381491s0003	29381491_2228995	29381491	A	Thupl.29381491s0003.1.v3.1	Transcript	upstream_gene_variant	NA	NA	NA	NA	NA	NA	GO:0016021	GO	integral to membrane
Thupl.29381491s0003	29381491_2228995	29381491	A	Thupl.29381491s0003.1.v3.1	Transcript	upstream_gene_variant	NA	NA	NA	NA	NA	NA	PTHR23505	PANTHER
Thupl.29381491s0003	29381491_2228995	29381491	A	Thupl.29381491s0003.1.v3.1	Transcript	upstream_gene_variant	NA	NA	NA	NA	NA	NA	KOG1330	KOG	Sugar transporter/spinster transmembrane protein
Thupl.29382180s0001	29382180_43217	29382180	A	Thupl.29382180s0001.1.v3.1	Transcript	intron_variant	NA	NA	NA	NA	NA	NA	PTHR24092	PANTHER	FAMILY NOT NAMED
Thupl.29382180s0001	29382180_43217	29382180	A	Thupl.29382180s0001.1.v3.1	Transcript	intron_variant	NA	NA	NA	NA	NA	NA	GO:0000287	GO	magnesium ion binding
Thupl.29382180s0001	29382180_43217	29382180	A	Thupl.29382180s0001.1.v3.1	Transcript	intron_variant	NA	NA	NA	NA	NA	NA	GO:0015914	GO	phospholipid transport
Thupl.29382180s0001	29382180_43217	29382180	A	Thupl.29382180s0001.1.v3.1	Transcript	intron_variant	NA	NA	NA	NA	NA	NA	3.6.3.1	EC	Phospholipid-translocating ATPase
Thupl.29382180s0001	29382180_43217	29382180	A	Thupl.29382180s0001.1.v3.1	Transcript	intron_variant	NA	NA	NA	NA	NA	NA	GO:0016021	GO	integral to membrane
Thupl.29382180s0001	29382180_43217	29382180	A	Thupl.29382180s0001.1.v3.1	Transcript	intron_variant	NA	NA	NA	NA	NA	NA	PTHR24092:SF85	PANTHER
Thupl.29382180s0001	29382180_43217	29382180	A	Thupl.29382180s0001.1.v3.1	Transcript	intron_variant	NA	NA	NA	NA	NA	NA	GO:0004012	GO	phospholipid-translocating ATPase activity
Thupl.29382180s0001	29382180_43217	29382180	A	Thupl.29382180s0001.1.v3.1	Transcript	intron_variant	NA	NA	NA	NA	NA	NA	GO:0005524	GO	ATP binding
Thupl.29382198s0004	29382198_238880	29382198	T	Thupl.29382198s0004.1.v3.1	Transcript	missense_variant	64	19	7	G/C	Ggt/Tgt	NA	PF02536	PFAM	mTERF
Thupl.29382198s0004	29382198_238880	29382198	T	Thupl.29382198s0004.1.v3.1	Transcript	missense_variant	64	19	7	G/C	Ggt/Tgt	NA	K15032	KEGGORTH
Thupl.29382198s0004	29382198_238880	29382198	T	Thupl.29382198s0004.1.v3.1	Transcript	missense_variant	64	19	7	G/C	Ggt/Tgt	NA	GO:0006355	GO	regulation of transcription, DNA-dependent
Thupl.29382198s0004	29382198_238880	29382198	T	Thupl.29382198s0004.1.v3.1	Transcript	missense_variant	64	19	7	G/C	Ggt/Tgt	NA	PTHR13068	PANTHER	CGI-12 PROTEIN-RELATED
Thupl.29382198s0004	29382198_238880	29382198	T	Thupl.29382198s0004.1.v3.1	Transcript	missense_variant	64	19	7	G/C	Ggt/Tgt	NA	GO:0003690	GO	double-stranded DNA binding
Thupl.29382337s0001	29382337_70657	29382337	A	Thupl.29382337s0001.1.v3.1	Transcript	intron_variant	NA	NA	NA	NA	NA	NA	KOG1589	KOG	Uncharacterized conserved protein
Thupl.29382337s0001	29382337_70657	29382337	A	Thupl.29382337s0001.1.v3.1	Transcript	intron_variant	NA	NA	NA	NA	NA	NA	GO:0005743	GO	mitochondrial inner membrane
Thupl.29382337s0001	29382337_70657	29382337	A	Thupl.29382337s0001.1.v3.1	Transcript	intron_variant	NA	NA	NA	NA	NA	NA	PTHR14154:SF2	PANTHER	BRAIN PROTEIN 44/YHR162W(YEAST)
Thupl.29382337s0001	29382337_70657	29382337	A	Thupl.29382337s0001.1.v3.1	Transcript	intron_variant	NA	NA	NA	NA	NA	NA	GO:0006850	GO	mitochondrial pyruvate transport
Thupl.29382337s0001	29382337_70657	29382337	A	Thupl.29382337s0001.1.v3.1	Transcript	intron_variant	NA	NA	NA	NA	NA	NA	PTHR14154	PANTHER	UPF0041 BRAIN PROTEIN 44-RELATED
Thupl.29382337s0001	29382337_70657	29382337	A	Thupl.29382337s0001.1.v3.1	Transcript	intron_variant	NA	NA	NA	NA	NA	NA	PF03650	PFAM	Uncharacterised protein family (UPF0041)
Thupl.29382396s0001	29382396_57639	29382396	A	Thupl.29382396s0001.2.v3.1	Transcript	3_prime_UTR_variant	1542	NA	NA	NA	NA	NA	PTHR23215	PANTHER	ZINC FINGER PROTEIN 207
Thupl.29382407s0001	29382407_576348	29382407	A	Thupl.29382407s0001.1.v3.1	Transcript	intron_variant	NA	NA	NA	NA	NA	NA	GO:0006281	GO	DNA repair
Thupl.29382407s0001	29382407_576348	29382407	A	Thupl.29382407s0001.1.v3.1	Transcript	intron_variant	NA	NA	NA	NA	NA	NA	PTHR11081	PANTHER	XP-G/RAD2 DNA REPAIR ENDONUCLEASE FAMILY
Thupl.29382407s0001	29382407_576348	29382407	A	Thupl.29382407s0001.1.v3.1	Transcript	intron_variant	NA	NA	NA	NA	NA	NA	PF00752	PFAM	XPG N-terminal domain
Thupl.29382407s0001	29382407_576348	29382407	A	Thupl.29382407s0001.1.v3.1	Transcript	intron_variant	NA	NA	NA	NA	NA	NA	PF00867	PFAM	XPG I-region
Thupl.29382407s0001	29382407_576348	29382407	A	Thupl.29382407s0001.1.v3.1	Transcript	intron_variant	NA	NA	NA	NA	NA	NA	KOG2519	KOG	5'-3' exonuclease
Thupl.29382407s0001	29382407_576348	29382407	A	Thupl.29382407s0001.1.v3.1	Transcript	intron_variant	NA	NA	NA	NA	NA	NA	3.1.16.1	EC	Spleen exonuclease
Thupl.29382407s0001	29382407_576348	29382407	A	Thupl.29382407s0001.1.v3.1	Transcript	intron_variant	NA	NA	NA	NA	NA	NA	GO:0004518	GO	nuclease activity
Thupl.29382407s0001	29382407_576348	29382407	A	Thupl.29382407s0001.1.v3.1	Transcript	intron_variant	NA	NA	NA	NA	NA	NA	PTHR11081:SF30	PANTHER
Thupl.29382473s0008	29382473_1907865	29382473	C	Thupl.29382473s0008.1.v3.1	Transcript	synonymous_variant	1060	477	159	G	ggA/ggG	NA	PTHR43085	PANTHER
Thupl.29382473s0008	29382473_1907865	29382473	C	Thupl.29382473s0008.1.v3.1	Transcript	synonymous_variant	1060	477	159	G	ggA/ggG	NA	K00847	KEGGORTH	fructokinase [EC:2.7.1.4]
Thupl.29382473s0008	29382473_1907865	29382473	C	Thupl.29382473s0008.1.v3.1	Transcript	synonymous_variant	1060	477	159	G	ggA/ggG	NA	PF00294	PFAM	pfkB family carbohydrate kinase
Thupl.29382473s0008	29382473_1907865	29382473	C	Thupl.29382473s0008.1.v3.1	Transcript	synonymous_variant	1060	477	159	G	ggA/ggG	NA	PTHR43085:SF4	PANTHER
Thupl.29382473s0008	29382473_1907865	29382473	C	Thupl.29382473s0008.1.v3.1	Transcript	synonymous_variant	1060	477	159	G	ggA/ggG	NA	2.7.1.4	EC	Fructokinase
Thupl.29382473s0008	29382473_1907865	29382473	C	Thupl.29382473s0008.1.v3.1	Transcript	synonymous_variant	1060	477	159	G	ggA/ggG	NA	KOG2855	KOG	Ribokinase
NA	29378326_32686	29378326	C	NA	NA	intergenic_variant	NA	NA	NA	NA	NA	NA	NA	NA	NA
NA	29377236_46401	29377236	T	NA	NA	intergenic_variant	NA	NA	NA	NA	NA	NA	NA	NA	NA
NA	29336980_171541	29336980	T	NA	NA	intergenic_variant	NA	NA	NA	NA	NA	NA	NA	NA	NA
NA	29377464_1053087	29377464	G	NA	NA	intergenic_variant	NA	NA	NA	NA	NA	NA	NA	NA	NA
NA	29360225_75472	29360225	C	NA	NA	intergenic_variant	NA	NA	NA	NA	NA	NA	NA	NA	NA
NA	29378397_88052	29378397	G	NA	NA	intergenic_variant	NA	NA	NA	NA	NA	NA	NA	NA	NA
NA	293683531_82582	293683531	T	NA	NA	intergenic_variant	NA	NA	NA	NA	NA	NA	NA	NA	NA
NA	29371212_81411	29371212	T	NA	NA	intergenic_variant	NA	NA	NA	NA	NA	NA	NA	NA	NA
NA	29377033_107768	29377033	T	NA	NA	intergenic_variant	NA	NA	NA	NA	NA	NA	NA	NA	NA
NA	29377049_4590	29377049	C	NA	NA	intergenic_variant	NA	NA	NA	NA	NA	NA	NA	NA	NA
NA	29382309_97928	29382309	T	NA	NA	intergenic_variant	NA	NA	NA	NA	NA	NA	NA	NA	NA
NA	29377188_240971	29377188	A	NA	NA	intergenic_variant	NA	NA	NA	NA	NA	NA	NA	NA	NA
NA	29379160_5317641	29379160	A	NA	NA	intergenic_variant	NA	NA	NA	NA	NA	NA	NA	NA	NA
NA	29378326_32699	29378326	T	NA	NA	intergenic_variant	NA	NA	NA	NA	NA	NA	NA	NA	NA
NA	29381607_320146	29381607	T	NA	NA	intergenic_variant	NA	NA	NA	NA	NA	NA	NA	NA	NA
NA	29378326_32725	29378326	G	NA	NA	intergenic_variant	NA	NA	NA	NA	NA	NA	NA	NA	NA
NA	29377487_252761	29377487	A	NA	NA	intergenic_variant	NA	NA	NA	NA	NA	NA	NA	NA	NA
NA	29381607_320144	29381607	C	NA	NA	intergenic_variant	NA	NA	NA	NA	NA	NA	NA	NA	NA
NA	29379162_2297351	29379162	C	NA	NA	intergenic_variant	NA	NA	NA	NA	NA	NA	NA	NA	NA
NA	29377618_885516	29377618	C	NA	NA	intergenic_variant	NA	NA	NA	NA	NA	NA	NA	NA	NA
NA	29377768_2304966	29377768	C	NA	NA	intergenic_variant	NA	NA	NA	NA	NA	NA	NA	NA	NA
NA	29377768_2304971	29377768	G	NA	NA	intergenic_variant	NA	NA	NA	NA	NA	NA	NA	NA	NA
NA	29378837_110832	29378837	T	NA	NA	intergenic_variant	NA	NA	NA	NA	NA	NA	NA	NA	NA
NA	29378326_32705	29378326	A	NA	NA	intergenic_variant	NA	NA	NA	NA	NA	NA	NA	NA	NA
NA	29378075_1667128	29378075	A	NA	NA	intergenic_variant	NA	NA	NA	NA	NA	NA	NA	NA	NA
NA	29378326_32750	29378326	G	NA	NA	intergenic_variant	NA	NA	NA	NA	NA	NA	NA	NA	NA
NA	29378706_32243	29378706	G	NA	NA	intergenic_variant	NA	NA	NA	NA	NA	NA	NA	NA	NA
NA	29381850_247637	29381850	G	NA	NA	intergenic_variant	NA	NA	NA	NA	NA	NA	NA	NA	NA
NA	29379402_2307409	29379402	G	NA	NA	intergenic_variant	NA	NA	NA	NA	NA	NA	NA	NA	NA
