## Supplementary material for "The western redcedar genome reveals low genetic diversity in a self-compatible conifer": Code S1: popmap_RWP_subpops.txt

1	Northern_Coastal
2	Central
5	Northern_Coastal
10	Northern_Coastal
15	Northern_Coastal
19	Northern_Coastal
20	Northern_Coastal
40	Northern_Coastal
44	Northern_Coastal
47	Northern_Coastal
49	Northern_Coastal
58	Northern_Coastal
85	Central
87	Northern_Coastal
88	Northern_Coastal
94	Northern_Coastal
95	Northern_Coastal
97	Northern_Coastal
113	Northern_Coastal
116	Northern_Coastal
120	Northern_Coastal
121	Northern_Coastal
126	Northern_Coastal
128	Northern_Coastal
133	Northern_Coastal
137	Northern_Coastal
138	Northern_Coastal
144	Northern_Coastal
148	Central
149	Central
150	Central
156	Northern_Coastal
158	Northern_Coastal
164	Central
165	Central
171	Central
173	Central
175	Central
176	Central
181	Central
191	Central
202	Central
203	Central
204	Central
214	Southern_Interior
220	Northern_Coastal
221	Northern_Coastal
230	Northern_Coastal
231	Northern_Coastal
232	Northern_Coastal
235	Northern_Coastal
241	Northern_Coastal
243	Northern_Coastal
253	Northern_Coastal
261	Northern_Coastal
263	Central
264	Central
266	Northern_Coastal
281	Northern_Coastal
285	Northern_Coastal
301	Northern_Coastal
306	Northern_Coastal
322	Northern_Coastal
325	Northern_Coastal
329	Northern_Coastal
331	Northern_Coastal
334	Northern_Coastal
336	Northern_Coastal
340	Northern_Coastal
343	Northern_Coastal
344	Northern_Coastal
347	Northern_Coastal
351	Central
366	Northern_Coastal
367	Northern_Coastal
368	Northern_Coastal
378	Northern_Coastal
381	Northern_Coastal
386	Northern_Coastal
392	Central
394	Central
402	Northern_Coastal
404	Northern_Coastal
411	Southern_Interior
415	Northern_Coastal
421	Northern_Coastal
426	Central
430	Central
435	Central
438	Central
444	Northern_Coastal
446	Northern_Coastal
454	Northern_Coastal
461	Northern_Coastal
465	Northern_Coastal
466	Northern_Coastal
490	Northern_Coastal
493	Northern_Coastal
497	Central
501	Northern_Coastal
503	Northern_Coastal
505	Northern_Coastal
508	Northern_Coastal
527	Southern_Interior
528	Southern_Interior
531	Southern_Interior
566	Southern_Interior
648	Southern_Interior
662	Southern_Interior
779	Northern_Coastal
784	Northern_Coastal
1081	Southern_Interior
