## Supplementary material for "The western redcedar genome reveals low genetic diversity in a self-compatible conifer": Code S1: RWP_subpops_geog_locations.txt

Parent	Cluster	Location	Latitude	Longitude	Elevation
1	Northern_Coastal	Keogh River	50.617	-127.19	61
2	Central	Jordan River	48.477	-123.928981	50
5	Northern_Coastal	Mahatta Creek	50.4	-127.7833333	122
10	Northern_Coastal	Mahatta Creek	50.317	-127.39	396
15	Northern_Coastal	Mahatta Creek	50.4	-127.7833333	155
19	Northern_Coastal	Benson Lake	50.4	-127.26	637
20	Northern_Coastal	Snowsaddle Mountain	50.25	-127.33	305
40	Northern_Coastal	Keogh River	50.633	-127.23	91
44	Northern_Coastal	Waukwaas Creek	50.55	-127.18	183
47	Northern_Coastal	Waukwaas Creek	50.583	-127.21	30
49	Northern_Coastal	Misty Lake	50.633	-127.2833333	91
58	Northern_Coastal	MacJack River	50.617	-128.09	60
85	Central	Powell Lake	50.233	-124.22	15
87	Northern_Coastal	Louise Island	52.92	-131.85	600
88	Northern_Coastal	Skedans Islands	52.95	-131.57	395
94	Northern_Coastal	Talunkwan Island	52.829	-131.7523	335
95	Northern_Coastal	Tasu	52.817	-132.04	275
97	Northern_Coastal	Tasu	52.817	-132.04	565
113	Northern_Coastal	Gogit Passage	52.633	-131.29	245
116	Northern_Coastal	Sedgwick Bay	52.6	-131.34	305
120	Northern_Coastal	Tanu Passage	52.767	-131.44	365
121	Northern_Coastal	Tanu Island	52.767	-131.41	305
126	Northern_Coastal	Ramsay Island	52.564	-131.379182	150
128	Northern_Coastal	Huxley Island	52.432	-131.26762	185
133	Northern_Coastal	Huston Inlet	52.267	-131.17	185
137	Northern_Coastal	Tangil Peninsula	52.791	-131.705408	305
138	Northern_Coastal	Talunkwan Island	52.829	-131.6923	215
144	Northern_Coastal	Stewardson Inlet	49.417	-126.18	410
148	Central	Tzoonie River	49.867	-123.44	425
149	Central	Tzoonie River	49.867	-123.44	365
150	Central	Tzoonie River	49.867	-123.7333333	450
156	Northern_Coastal	Waring Creek	49.95	-126.08	350
158	Northern_Coastal	Cougar Creek	49.717	-126.25	355
164	Central	Powell Lake	50.3	-124.37	15
165	Central	Lois Lake	49.817	-124.19	250
171	Central	Lewis Lake	49.933	-124.22	470
173	Central	Labour Day Lake	49.133	-124.27	975
175	Central	Francis Lake	48.933	-124.42	503
176	Central	San Mateo Bay	48.95	-124.59	90
181	Central	Cameron Lake	49.32	-124.48	15
191	Central	Jervis Inlet	50.117	-123.7833333	98
202	Central	Red Tusk	49.767	-123.24	240
203	Central	Sechelt Creek	49.676	-123.535	400
204	Central	Bear Creek	49.8	-123.32	580
214	Southern_Interior	Burke Mountain	49.317	-122.44	440
220	Northern_Coastal	Roselle Lake	50.517	-127	120
221	Northern_Coastal	Nimpkish Lake	50.483	-126.59	75
230	Northern_Coastal	Long Lake	51.3	-127.02	317
231	Northern_Coastal	Long Lake	51.233	-127.14	268
232	Northern_Coastal	Naysash Inlet	51.3	-127.2	110
235	Northern_Coastal	Amback Creek	51.717	-127.02	189
241	Northern_Coastal	Rivers Inlet	51.6	-127.58	300
243	Northern_Coastal	Hardy Inlet	51.717	-127.38	159
253	Northern_Coastal	Kwatna	52.033	-127.25	985
261	Northern_Coastal	Link Lake	52.433	-127.42	950
263	Central	Narrows Inlet	49.083	-123.7333333	120
264	Central	Narrows Inlet	49.083	-123.44	210
266	Northern_Coastal	Slim Creek	52.87	-132.08	75
281	Northern_Coastal	Gwaii Haanas	52.45	-131.45	45
285	Northern_Coastal	Misty Lake	50.616	-127.240114	90
301	Northern_Coastal	Waukwaas River	50.6	-127.23	100
306	Northern_Coastal	Denad Creek	50.55	-128	25
322	Northern_Coastal	Koprino River	50.55	-127.5	280
325	Northern_Coastal	Hathaway Creek	50.55	-127.51	95
329	Northern_Coastal	Victoria Lake	50.43	-127.4	123
331	Northern_Coastal	Victoria Lake	50.317	-127.22	200
334	Northern_Coastal	Snowsaddle Mountain	50.25	-127.2	213
336	Northern_Coastal	Victoria Lake	50.35	-127.22	122
340	Northern_Coastal	Utlah Creek	50.3	-127.26	183
343	Northern_Coastal	Victoria Lake	50.05	-127.4166667	457
344	Northern_Coastal	Victoria Lake	50.05	-127.4166667	457
347	Northern_Coastal	Utlah Creek	50.283	-127.25	244
351	Central	Second Lake	49.1	-124.13	300
366	Northern_Coastal	Henderson Lake	49.1	-125.02	300
367	Northern_Coastal	Henderson Lake	49.1	-125.0166667	200
368	Northern_Coastal	Henderson Lake	49.1	-125.03	280
378	Northern_Coastal	Tranquil Inlet	49.2	-125.4	3
381	Northern_Coastal	Sydney Inlet	49.483	-126.2833333	65
386	Northern_Coastal	Cypre River	49.367	-125.8666667	180
392	Central	Hardy Island	49.75	-124.18	37
394	Central	Lois Lake	49.8	-124.17	262
402	Northern_Coastal	Tahsish River	50.15	-127.13	15
404	Northern_Coastal	Chamiss Bay	50.08	-127.35	350
411	Southern_Interior	Debeck Creek	49.483	-122.36	275
415	Northern_Coastal	Lull Creek	50.7	-126.02	183
421	Northern_Coastal	Wood Bay	50.317	-125.2	200
426	Central	Jordan River	48.52	-124.17	730
430	Central	Errington	49.267	-124.05	152
435	Central	Chemainus	48.933	-123.75	115
438	Central	Bamberton	48.617	-123.33	168
444	Northern_Coastal	Anutz Lake	50.3	-126.55	80
446	Northern_Coastal	Kinman Creek	50.35	-126.54	250
454	Northern_Coastal	Mt. Bate	49.85	-126.51	1000
461	Northern_Coastal	Artlish Caves	50.133	-127.0833333	100
465	Northern_Coastal	Union Island	50.029	-127.276943	50
466	Northern_Coastal	Hohoae Island	50.048	-127.206587	50
490	Northern_Coastal	Mitla Creek	49.5	-125.58	220
493	Northern_Coastal	Fortune Creek	49.183	-125.44	365
497	Central	Caycuse Lake	48.8	-124.36	230
501	Northern_Coastal	Snug Bay	49.033	-125.01	60
503	Northern_Coastal	Nahmint Lake	49.183	-125.05	150
505	Northern_Coastal	Bigtree Creek	50.267	-125.43	150
508	Northern_Coastal	Brasseau Bay	50.4	-125.59	45
527	Southern_Interior	Tumtum Lake	51.75	-119.09	960
528	Southern_Interior	Tumtum Lake	51.083	-119.09	910
531	Southern_Interior	East Barrier Lake	50.85	-119.44	610
566	Southern_Interior	Price Creek	40.05	-124.15	50
648	Southern_Interior	Rector Ridge	45.783	-123.4	246
662	Southern_Interior	Simmons Loop	45.367	-123.45	246
779	Northern_Coastal	Mt. Washington	49.733	-125.14	950
784	Northern_Coastal	Mt. Washington	49.7	-125.05	110
1081	Southern_Interior	Alsea River	44.45	-123.59	49
