## Supplementary material for "The western redcedar genome reveals low genetic diversity in a self-compatible conifer": Code S8: all_snp_GO_ID_table.csv

Var1	Freq
GO:0000012	1
GO:0000015	2
GO:0000045	1
GO:0000049	5
GO:0000062	4
GO:0000077	3
GO:0000105	2
GO:0000124	1
GO:0000126	1
GO:0000139	3
GO:0000145	8
GO:0000148	6
GO:0000151	1
GO:0000155	3
GO:0000159	3
GO:0000160	8
GO:0000162	1
GO:0000166	23
GO:0000172	1
GO:0000176	1
GO:0000184	3
GO:0000213	1
GO:0000226	3
GO:0000228	1
GO:0000272	2
GO:0000278	1
GO:0000287	25
GO:0000290	2
GO:0000338	4
GO:0000339	1
GO:0000381	1
GO:0000398	14
GO:0000408	1
GO:0000413	11
GO:0000445	1
GO:0000462	1
GO:0000469	1
GO:0000502	1
GO:0000723	2
GO:0000724	4
GO:0000774	1
GO:0000775	1
GO:0000776	1
GO:0000784	1
GO:0000786	9
GO:0000922	3
GO:0000989	1
GO:0001026	1
GO:0001104	4
GO:0001510	3
GO:0001522	4
GO:0001671	1
GO:0001678	2
GO:0002098	7
GO:0002100	1
GO:0002161	3
GO:0002943	1
GO:0002949	2
GO:0003333	8
GO:0003676	150
GO:0003677	120
GO:0003678	1
GO:0003682	10
GO:0003684	7
GO:0003689	1
GO:0003690	10
GO:0003697	6
GO:0003700	49
GO:0003712	2
GO:0003713	1
GO:0003714	1
GO:0003723	72
GO:0003725	2
GO:0003729	3
GO:0003735	76
GO:0003743	11
GO:0003746	3
GO:0003747	3
GO:0003755	12
GO:0003756	1
GO:0003774	1
GO:0003777	8
GO:0003779	5
GO:0003824	85
GO:0003839	1
GO:0003843	6
GO:0003852	1
GO:0003854	3
GO:0003855	1
GO:0003857	2
GO:0003860	3
GO:0003864	1
GO:0003868	1
GO:0003871	1
GO:0003872	4
GO:0003873	2
GO:0003876	2
GO:0003885	2
GO:0003887	2
GO:0003899	16
GO:0003905	1
GO:0003910	2
GO:0003916	2
GO:0003917	3
GO:0003918	3
GO:0003919	1
GO:0003922	1
GO:0003924	46
GO:0003937	1
GO:0003942	2
GO:0003950	5
GO:0003951	2
GO:0003952	1
GO:0003968	5
GO:0003975	1
GO:0003989	1
GO:0003993	8
GO:0003997	2
GO:0004000	1
GO:0004003	2
GO:0004012	7
GO:0004014	1
GO:0004017	2
GO:0004019	1
GO:0004040	2
GO:0004042	1
GO:0004045	3
GO:0004056	1
GO:0004057	1
GO:0004061	1
GO:0004066	2
GO:0004096	1
GO:0004097	2
GO:0004134	2
GO:0004143	2
GO:0004144	3
GO:0004146	1
GO:0004164	1
GO:0004168	1
GO:0004175	5
GO:0004176	2
GO:0004177	2
GO:0004181	1
GO:0004185	7
GO:0004190	20
GO:0004197	1
GO:0004222	15
GO:0004252	17
GO:0004298	9
GO:0004315	1
GO:0004325	1
GO:0004329	1
GO:0004332	1
GO:0004333	1
GO:0004334	2
GO:0004345	3
GO:0004351	2
GO:0004356	2
GO:0004357	1
GO:0004359	1
GO:0004367	1
GO:0004375	1
GO:0004386	10
GO:0004392	1
GO:0004396	2
GO:0004402	3
GO:0004411	1
GO:0004417	1
GO:0004418	1
GO:0004420	2
GO:0004421	1
GO:0004424	1
GO:0004425	1
GO:0004427	3
GO:0004435	1
GO:0004450	2
GO:0004471	2
GO:0004478	3
GO:0004488	1
GO:0004489	1
GO:0004491	1
GO:0004499	3
GO:0004514	1
GO:0004518	5
GO:0004519	5
GO:0004523	1
GO:0004525	2
GO:0004527	2
GO:0004540	3
GO:0004553	27
GO:0004555	2
GO:0004556	2
GO:0004559	3
GO:0004565	1
GO:0004573	1
GO:0004576	1
GO:0004579	2
GO:0004587	1
GO:0004590	1
GO:0004592	1
GO:0004594	1
GO:0004601	10
GO:0004602	1
GO:0004609	2
GO:0004612	2
GO:0004616	5
GO:0004618	2
GO:0004619	2
GO:0004634	2
GO:0004637	1
GO:0004640	1
GO:0004641	1
GO:0004643	1
GO:0004650	3
GO:0004652	2
GO:0004655	1
GO:0004657	1
GO:0004664	2
GO:0004665	1
GO:0004671	1
GO:0004672	198
GO:0004674	3
GO:0004721	1
GO:0004722	11
GO:0004725	1
GO:0004743	2
GO:0004764	1
GO:0004781	1
GO:0004784	2
GO:0004797	1
GO:0004799	1
GO:0004801	1
GO:0004806	2
GO:0004807	2
GO:0004812	15
GO:0004813	1
GO:0004814	1
GO:0004820	1
GO:0004823	1
GO:0004826	2
GO:0004827	1
GO:0004828	2
GO:0004829	1
GO:0004831	1
GO:0004832	1
GO:0004834	2
GO:0004842	30
GO:0004843	3
GO:0004849	1
GO:0004852	2
GO:0004853	1
GO:0004857	8
GO:0004867	1
GO:0004869	2
GO:0004871	6
GO:0004930	1
GO:0004970	4
GO:0005086	2
GO:0005089	1
GO:0005094	1
GO:0005096	12
GO:0005102	1
GO:0005198	4
GO:0005215	29
GO:0005216	7
GO:0005242	1
GO:0005247	3
GO:0005262	1
GO:0005315	1
GO:0005319	1
GO:0005337	2
GO:0005351	1
GO:0005381	1
GO:0005452	2
GO:0005471	1
GO:0005506	38
GO:0005507	11
GO:0005509	36
GO:0005515	371
GO:0005516	5
GO:0005524	357
GO:0005525	64
GO:0005534	2
GO:0005536	2
GO:0005542	1
GO:0005543	1
GO:0005544	2
GO:0005576	1
GO:0005618	8
GO:0005622	65
GO:0005634	108
GO:0005639	1
GO:0005643	6
GO:0005657	1
GO:0005663	1
GO:0005666	2
GO:0005667	2
GO:0005669	3
GO:0005674	1
GO:0005675	1
GO:0005680	2
GO:0005681	9
GO:0005685	2
GO:0005694	2
GO:0005730	3
GO:0005732	1
GO:0005737	44
GO:0005739	3
GO:0005742	1
GO:0005743	5
GO:0005744	2
GO:0005750	2
GO:0005759	2
GO:0005777	10
GO:0005779	1
GO:0005783	9
GO:0005784	1
GO:0005786	1
GO:0005787	2
GO:0005789	8
GO:0005795	1
GO:0005801	2
GO:0005815	3
GO:0005819	2
GO:0005834	2
GO:0005838	1
GO:0005839	9
GO:0005840	73
GO:0005846	1
GO:0005847	1
GO:0005852	2
GO:0005856	1
GO:0005874	5
GO:0005885	2
GO:0005886	2
GO:0005887	2
GO:0005965	1
GO:0005968	1
GO:0005975	52
GO:0005982	2
GO:0005985	2
GO:0005991	2
GO:0005992	5
GO:0006000	2
GO:0006003	2
GO:0006006	3
GO:0006007	1
GO:0006012	1
GO:0006013	3
GO:0006075	6
GO:0006090	1
GO:0006094	2
GO:0006096	12
GO:0006098	1
GO:0006099	3
GO:0006102	2
GO:0006106	1
GO:0006108	1
GO:0006122	2
GO:0006139	10
GO:0006164	3
GO:0006177	1
GO:0006189	1
GO:0006190	1
GO:0006207	1
GO:0006260	10
GO:0006265	6
GO:0006270	1
GO:0006281	22
GO:0006284	4
GO:0006289	2
GO:0006298	6
GO:0006302	1
GO:0006303	1
GO:0006308	1
GO:0006310	2
GO:0006325	3
GO:0006334	5
GO:0006336	1
GO:0006338	3
GO:0006351	29
GO:0006352	7
GO:0006355	122
GO:0006357	5
GO:0006364	12
GO:0006366	1
GO:0006367	2
GO:0006368	1
GO:0006376	2
GO:0006378	1
GO:0006379	2
GO:0006383	3
GO:0006388	2
GO:0006396	16
GO:0006397	7
GO:0006400	4
GO:0006401	1
GO:0006406	2
GO:0006412	75
GO:0006413	8
GO:0006414	3
GO:0006415	5
GO:0006417	1
GO:0006418	14
GO:0006419	1
GO:0006420	1
GO:0006426	1
GO:0006429	1
GO:0006432	2
GO:0006433	1
GO:0006434	2
GO:0006435	1
GO:0006438	1
GO:0006457	12
GO:0006465	2
GO:0006468	198
GO:0006470	12
GO:0006471	1
GO:0006479	1
GO:0006481	1
GO:0006482	1
GO:0006486	23
GO:0006487	3
GO:0006488	2
GO:0006506	2
GO:0006508	60
GO:0006511	14
GO:0006520	2
GO:0006526	1
GO:0006527	1
GO:0006529	2
GO:0006536	2
GO:0006542	2
GO:0006545	1
GO:0006546	1
GO:0006555	1
GO:0006556	3
GO:0006559	1
GO:0006562	1
GO:0006568	2
GO:0006570	1
GO:0006571	1
GO:0006597	1
GO:0006606	1
GO:0006614	3
GO:0006621	3
GO:0006629	29
GO:0006631	2
GO:0006633	4
GO:0006635	3
GO:0006644	3
GO:0006662	8
GO:0006694	4
GO:0006725	2
GO:0006729	2
GO:0006730	1
GO:0006741	2
GO:0006744	1
GO:0006750	1
GO:0006751	2
GO:0006777	1
GO:0006779	1
GO:0006783	1
GO:0006784	1
GO:0006788	1
GO:0006796	2
GO:0006801	4
GO:0006807	6
GO:0006810	51
GO:0006811	7
GO:0006812	5
GO:0006813	1
GO:0006814	2
GO:0006817	1
GO:0006820	2
GO:0006821	3
GO:0006850	2
GO:0006855	7
GO:0006869	1
GO:0006886	27
GO:0006887	7
GO:0006888	5
GO:0006890	2
GO:0006891	1
GO:0006897	1
GO:0006904	2
GO:0006913	1
GO:0006914	3
GO:0006950	15
GO:0006952	10
GO:0006974	2
GO:0006979	11
GO:0006996	1
GO:0007010	2
GO:0007015	1
GO:0007017	5
GO:0007018	8
GO:0007020	3
GO:0007021	1
GO:0007023	1
GO:0007030	1
GO:0007034	7
GO:0007049	4
GO:0007062	1
GO:0007064	1
GO:0007094	2
GO:0007155	2
GO:0007165	35
GO:0007186	6
GO:0007205	2
GO:0007275	2
GO:0007623	2
GO:0008017	10
GO:0008033	10
GO:0008047	2
GO:0008061	1
GO:0008080	12
GO:0008081	2
GO:0008083	1
GO:0008094	1
GO:0008097	2
GO:0008113	1
GO:0008124	2
GO:0008131	2
GO:0008137	1
GO:0008138	11
GO:0008146	1
GO:0008152	97
GO:0008168	31
GO:0008170	1
GO:0008171	8
GO:0008173	5
GO:0008175	1
GO:0008176	2
GO:0008180	4
GO:0008184	2
GO:0008193	1
GO:0008198	2
GO:0008199	1
GO:0008233	2
GO:0008234	5
GO:0008236	7
GO:0008237	2
GO:0008250	2
GO:0008251	1
GO:0008253	2
GO:0008270	86
GO:0008271	1
GO:0008272	1
GO:0008283	1
GO:0008289	9
GO:0008290	1
GO:0008295	2
GO:0008299	2
GO:0008312	3
GO:0008318	3
GO:0008324	2
GO:0008373	1
GO:0008374	4
GO:0008375	4
GO:0008378	7
GO:0008380	3
GO:0008408	6
GO:0008417	2
GO:0008440	2
GO:0008455	1
GO:0008483	5
GO:0008519	2
GO:0008531	1
GO:0008536	6
GO:0008541	1
GO:0008565	6
GO:0008610	3
GO:0008612	1
GO:0008641	7
GO:0008643	1
GO:0008649	1
GO:0008652	3
GO:0008654	5
GO:0008661	1
GO:0008686	1
GO:0008703	2
GO:0008757	1
GO:0008780	1
GO:0008792	1
GO:0008824	1
GO:0008837	1
GO:0008839	2
GO:0008883	1
GO:0008897	2
GO:0008915	1
GO:0008934	2
GO:0008942	1
GO:0008963	2
GO:0008964	1
GO:0008977	1
GO:0008987	1
GO:0009055	18
GO:0009058	20
GO:0009072	3
GO:0009086	1
GO:0009089	3
GO:0009094	2
GO:0009098	1
GO:0009113	1
GO:0009116	4
GO:0009117	1
GO:0009143	1
GO:0009165	1
GO:0009228	3
GO:0009231	5
GO:0009236	1
GO:0009245	2
GO:0009247	2
GO:0009264	2
GO:0009308	2
GO:0009311	1
GO:0009312	1
GO:0009341	1
GO:0009415	1
GO:0009416	1
GO:0009435	3
GO:0009439	1
GO:0009451	3
GO:0009452	1
GO:0009496	1
GO:0009507	3
GO:0009522	1
GO:0009523	7
GO:0009535	1
GO:0009538	1
GO:0009555	1
GO:0009584	2
GO:0009607	6
GO:0009611	1
GO:0009626	1
GO:0009631	1
GO:0009654	6
GO:0009678	1
GO:0009694	1
GO:0009725	7
GO:0009733	5
GO:0009737	1
GO:0009742	1
GO:0009765	2
GO:0009773	1
GO:0009793	1
GO:0009864	1
GO:0009904	1
GO:0009916	2
GO:0009958	1
GO:0009982	3
GO:0010024	1
GO:0010038	2
GO:0010112	1
GO:0010150	1
GO:0010155	1
GO:0010181	5
GO:0010207	1
GO:0010215	1
GO:0010277	1
GO:0010333	4
GO:0010387	1
GO:0010468	5
GO:0010508	1
GO:0010598	1
GO:0010997	1
GO:0012511	2
GO:0015018	1
GO:0015031	10
GO:0015035	16
GO:0015078	5
GO:0015079	4
GO:0015095	4
GO:0015098	1
GO:0015116	1
GO:0015171	6
GO:0015173	2
GO:0015238	7
GO:0015297	7
GO:0015299	3
GO:0015629	3
GO:0015689	1
GO:0015693	4
GO:0015696	2
GO:0015801	2
GO:0015833	1
GO:0015914	7
GO:0015934	4
GO:0015936	2
GO:0015937	1
GO:0015940	2
GO:0015969	2
GO:0015977	1
GO:0015979	11
GO:0015986	1
GO:0015991	5
GO:0015992	3
GO:0015995	1
GO:0015996	1
GO:0016020	141
GO:0016021	174
GO:0016042	2
GO:0016049	2
GO:0016070	2
GO:0016114	1
GO:0016117	1
GO:0016125	1
GO:0016151	2
GO:0016157	2
GO:0016161	2
GO:0016180	1
GO:0016192	15
GO:0016209	1
GO:0016226	4
GO:0016272	2
GO:0016301	18
GO:0016307	4
GO:0016310	4
GO:0016311	11
GO:0016410	1
GO:0016459	1
GO:0016480	2
GO:0016485	4
GO:0016491	89
GO:0016559	1
GO:0016560	2
GO:0016567	25
GO:0016570	1
GO:0016573	2
GO:0016579	15
GO:0016589	1
GO:0016592	6
GO:0016593	1
GO:0016598	1
GO:0016614	4
GO:0016615	1
GO:0016616	15
GO:0016620	2
GO:0016624	2
GO:0016627	9
GO:0016636	1
GO:0016655	1
GO:0016671	1
GO:0016679	1
GO:0016701	1
GO:0016702	6
GO:0016705	31
GO:0016717	2
GO:0016719	1
GO:0016740	3
GO:0016746	8
GO:0016747	10
GO:0016756	1
GO:0016757	23
GO:0016758	19
GO:0016760	2
GO:0016763	2
GO:0016765	3
GO:0016772	4
GO:0016773	2
GO:0016774	1
GO:0016779	8
GO:0016780	3
GO:0016787	48
GO:0016788	9
GO:0016790	1
GO:0016791	2
GO:0016810	3
GO:0016811	1
GO:0016818	3
GO:0016829	5
GO:0016831	3
GO:0016832	1
GO:0016844	2
GO:0016852	1
GO:0016853	4
GO:0016866	3
GO:0016868	3
GO:0016872	1
GO:0016874	4
GO:0016876	3
GO:0016884	1
GO:0016887	25
GO:0016891	1
GO:0016925	1
GO:0016972	2
GO:0016987	2
GO:0017025	4
GO:0017038	2
GO:0017053	1
GO:0017056	1
GO:0017070	1
GO:0017112	1
GO:0017150	2
GO:0017176	1
GO:0017183	1
GO:0018024	6
GO:0018298	2
GO:0018342	3
GO:0018343	1
GO:0018344	1
GO:0018738	1
GO:0019001	3
GO:0019005	1
GO:0019203	2
GO:0019205	4
GO:0019211	1
GO:0019239	3
GO:0019288	2
GO:0019310	2
GO:0019432	1
GO:0019441	1
GO:0019509	1
GO:0019538	3
GO:0019752	2
GO:0019773	5
GO:0019789	2
GO:0019825	1
GO:0019843	1
GO:0019867	3
GO:0019887	1
GO:0019888	4
GO:0019898	6
GO:0019901	1
GO:0019904	4
GO:0019915	1
GO:0020037	44
GO:0022843	1
GO:0022857	13
GO:0022900	1
GO:0030001	12
GO:0030008	1
GO:0030041	1
GO:0030042	1
GO:0030071	1
GO:0030117	7
GO:0030123	2
GO:0030126	3
GO:0030127	3
GO:0030131	2
GO:0030145	4
GO:0030150	2
GO:0030151	1
GO:0030154	1
GO:0030163	3
GO:0030170	16
GO:0030173	1
GO:0030176	1
GO:0030234	1
GO:0030244	5
GO:0030246	19
GO:0030247	5
GO:0030259	2
GO:0030286	2
GO:0030289	1
GO:0030332	1
GO:0030410	1
GO:0030418	1
GO:0030433	1
GO:0030488	1
GO:0030515	1
GO:0030532	1
GO:0030599	8
GO:0030604	1
GO:0030623	1
GO:0030677	1
GO:0030833	1
GO:0030896	2
GO:0030915	3
GO:0030942	1
GO:0030955	2
GO:0030983	6
GO:0031011	2
GO:0031023	1
GO:0031047	5
GO:0031072	6
GO:0031083	2
GO:0031124	1
GO:0031145	1
GO:0031146	1
GO:0031204	1
GO:0031225	1
GO:0031347	1
GO:0031369	1
GO:0031429	1
GO:0031491	1
GO:0031515	1
GO:0031519	2
GO:0031571	1
GO:0031625	3
GO:0031668	1
GO:0031683	3
GO:0032012	2
GO:0032039	2
GO:0032040	4
GO:0032147	2
GO:0032259	4
GO:0032264	2
GO:0032266	1
GO:0032299	1
GO:0032300	2
GO:0032434	1
GO:0032469	1
GO:0032502	1
GO:0032549	2
GO:0032777	1
GO:0032783	1
GO:0032886	2
GO:0032947	1
GO:0032957	3
GO:0033014	5
GO:0033063	1
GO:0033177	1
GO:0033178	1
GO:0033179	2
GO:0033180	1
GO:0033554	1
GO:0033588	5
GO:0033617	1
GO:0033674	1
GO:0033897	1
GO:0033925	1
GO:0033926	2
GO:0033947	1
GO:0034227	2
GO:0034314	2
GO:0034450	1
GO:0034457	1
GO:0034508	1
GO:0034755	1
GO:0034765	1
GO:0034968	6
GO:0034998	1
GO:0035091	5
GO:0035246	1
GO:0035267	1
GO:0035299	1
GO:0035556	2
GO:0036374	1
GO:0036402	1
GO:0036459	13
GO:0040029	1
GO:0042127	1
GO:0042128	1
GO:0042138	1
GO:0042162	1
GO:0042176	1
GO:0042254	5
GO:0042256	1
GO:0042393	2
GO:0042398	1
GO:0042450	1
GO:0042545	8
GO:0042549	1
GO:0042555	1
GO:0042578	3
GO:0042626	10
GO:0042651	1
GO:0042742	2
GO:0042753	1
GO:0042761	1
GO:0042765	1
GO:0042803	1
GO:0042819	3
GO:0042823	3
GO:0043015	3
GO:0043022	2
GO:0043039	4
GO:0043044	2
GO:0043047	1
GO:0043048	1
GO:0043085	3
GO:0043130	1
GO:0043140	2
GO:0043161	1
GO:0043190	1
GO:0043240	1
GO:0043248	4
GO:0043419	1
GO:0043461	1
GO:0043531	33
GO:0043564	1
GO:0043565	23
GO:0043622	1
GO:0043631	2
GO:0044206	1
GO:0044237	4
GO:0044599	1
GO:0045017	2
GO:0045038	1
GO:0045158	1
GO:0045239	1
GO:0045263	1
GO:0045292	1
GO:0045454	25
GO:0045492	2
GO:0045721	1
GO:0045735	2
GO:0045737	1
GO:0045739	1
GO:0045893	1
GO:0045910	1
GO:0046034	2
GO:0046168	1
GO:0046294	1
GO:0046373	3
GO:0046488	4
GO:0046540	2
GO:0046556	3
GO:0046658	1
GO:0046835	2
GO:0046854	8
GO:0046855	2
GO:0046872	55
GO:0046873	5
GO:0046907	3
GO:0046912	2
GO:0046923	3
GO:0046938	1
GO:0046961	1
GO:0046983	29
GO:0047216	1
GO:0047262	3
GO:0047325	3
GO:0047429	2
GO:0047746	1
GO:0047750	1
GO:0047793	1
GO:0048015	4
GO:0048037	1
GO:0048038	2
GO:0048193	5
GO:0048280	1
GO:0048364	4
GO:0048487	1
GO:0048500	2
GO:0048529	1
GO:0048544	7
GO:0048731	1
GO:0050113	2
GO:0050242	1
GO:0050483	1
GO:0050660	15
GO:0050661	8
GO:0050662	10
GO:0050664	1
GO:0050790	1
GO:0050832	3
GO:0050897	1
GO:0050992	2
GO:0051011	1
GO:0051015	4
GO:0051016	1
GO:0051017	3
GO:0051028	1
GO:0051082	14
GO:0051087	6
GO:0051103	1
GO:0051205	2
GO:0051225	3
GO:0051287	14
GO:0051382	1
GO:0051499	2
GO:0051536	15
GO:0051537	2
GO:0051539	4
GO:0051603	9
GO:0051716	1
GO:0051723	1
GO:0051726	2
GO:0051743	1
GO:0051745	2
GO:0052725	3
GO:0052726	3
GO:0052866	2
GO:0055085	76
GO:0055114	220
GO:0060236	2
GO:0060548	1
GO:0061575	1
GO:0061578	1
GO:0070008	2
GO:0070072	2
GO:0070402	1
GO:0070403	1
GO:0070461	1
GO:0070469	1
GO:0070531	1
GO:0070552	1
GO:0070569	1
GO:0070652	2
GO:0070682	1
GO:0070897	4
GO:0071203	3
GO:0071446	1
GO:0071704	2
GO:0071705	2
GO:0071805	4
GO:0071821	1
GO:0071949	4
GO:0080008	2
GO:0080009	1
GO:0080048	1
GO:0080085	1
GO:0080123	1
GO:0089701	3
GO:0097027	1
GO:0097367	1
GO:0099402	1
GO:1901135	1
GO:1904668	1
GO:1990879	1
GO:2000031	1
GO:2001070	4
