## Supplementary material for "The western redcedar genome reveals low genetic diversity in a self-compatible conifer": Code S8: outlier_snp_GO_ID_table.csv

Var1	Freq
GO:0000287	1
GO:0003690	1
GO:0003700	1
GO:0004012	1
GO:0004252	1
GO:0004518	1
GO:0005515	1
GO:0005524	1
GO:0005525	1
GO:0005743	1
GO:0006281	1
GO:0006355	2
GO:0006508	1
GO:0006629	1
GO:0006850	1
GO:0007165	1
GO:0008270	1
GO:0010112	1
GO:0015095	1
GO:0015693	1
GO:0015914	1
GO:0016021	3
GO:0016491	1
GO:0043531	1
GO:0043565	1
GO:0055085	1
GO:0055114	1
